# Effectors with different gears: divergence of *Ustilago maydis* effector genes is associated with their temporal expression pattern during plant infection

**DOI:** 10.1101/2020.12.10.419192

**Authors:** Jasper R.L. Depotter, Weiliang Zuo, Maike Hansen, Boqi Zhang, Mingliang Xu, Gunther Doehlemann

## Abstract

Plant pathogens secrete a variety of effector proteins that enable host colonization but are also typical pathogen detection targets for the host immune system. Consequently, effector genes encounter high selection pressures, which typically makes them fast evolving. The corn smut pathogen *Ustilago maydis* has an effector gene repertoire with a dynamic expression across the different disease stages. We determined the amino acid divergence of *U. maydis* effector candidates with *Sporisorium reilianum* orthologs, a close relative of *U. maydis*. Intriguingly, there are two distinct groups of effector candidates, ones with a respective conserved and diverged protein evolution. Conservatively evolving effector genes especially have their peak expression during the (pre-)penetration stages of the disease cycle. In contrast, expression of divergently evolving effector genes generally peaks during fungal proliferation within the host. To test if this interspecific effector diversity corresponds to intraspecific diversity, we sampled and sequenced a diverse collection of *U. maydis* strains from the most important maize breeding and production regions in China. Effector candidates with a diverged interspecific evolution had more intraspecific amino acid variation than candidates with a conserved evolution. In conclusion, we highlight diversity in evolution within the *U. maydis* effector repertoire with dynamically and conservatively evolving members.
