## Supplementary material for "Effectors with different gears: divergence of *Ustilago maydis* effector genes is associated with their temporal expression pattern during plant infection": Table S1

### Sheet: Table_S1
Gene	Identity	Coverage	Effector category	TPMmax	dn variance	Length polymorphisms
UMAG_00411	71	100	conserved	8 dpi	8.35913e-07	none
UMAG_05774	73	100	conserved	0.5 dpi	0	none
UMAG_01897	77	99	conserved	4 dpi	0	none
UMAG_12316	77	94	conserved	0.5 dpi	2.60738e-07	none
UMAG_10474	88	76	conserved	0.5 dpi	0	length polymorphism
UMAG_06162	92	74	conserved	2 dpi	3.94312e-07	none
UMAG_10640	74	100	conserved	12 dpi	0	none
UMAG_03223	58	82	conserved	6 dpi	1.28396e-06	none
UMAG_11931	82	100	conserved	0.5 dpi	9.73705e-07	none
UMAG_11562	84	100	conserved	0.5 dpi	0	none
UMAG_02185	93	100	conserved	2 dpi	0	none
UMAG_02035	77	93	conserved	12 dpi	2.51647e-07	none
UMAG_10881	85	100	conserved	0.5 dpi	0	none
UMAG_00097	68	100	conserved	12 dpi	7.39006e-07	none
UMAG_01244	75	100	conserved	12 dpi	3.2881e-06	none
UMAG_00598	76	89	conserved	0.5 dpi	2.7477e-07	none
UMAG_02475	76	42	conserved	2 dpi	1.92109e-07	length polymorphism
UMAG_02430	79	82	conserved	8 dpi	2.40548e-06	none
UMAG_10156	89	100	conserved	6 dpi	0	none
UMAG_02465	82	100	conserved	12 dpi	8.1116e-08	none
UMAG_00567	67	100	conserved	0.5 dpi	6.28032e-07	none
UMAG_03923	75	100	conserved	0.5 dpi	5.88726e-07	none
UMAG_11546	72	77	conserved	8 dpi	6.71496e-07	length polymorphism
UMAG_06365	73	95	conserved	8 dpi	0	none
UMAG_06431	77	100	conserved	12 dpi	2.21826e-07	none
UMAG_15029	87	100	conserved	8 dpi	1.25792e-06	none
UMAG_06290	76	90	conserved	2 dpi	8.18361e-07	none
UMAG_04531	61	100	conserved	4 dpi	6.16811e-07	length polymorphism
UMAG_06158	85	100	conserved	1 dpi	2.4732e-07	none
UMAG_06255	57	96	conserved	12 dpi	_	length polymorphism
UMAG_04060	87	100	conserved	0.5 dpi	5.87398e-07	none
UMAG_06098	84	94	conserved	8 dpi	4.21034e-08	none
UMAG_11594	65	92	conserved	12 dpi	7.43973e-07	none
UMAG_10676	84	88	conserved	1 dpi	0	none
UMAG_05641	82	99	conserved	0.5 dpi	4.15077e-07	length polymorphism
UMAG_05719	74	98	conserved	0.5 dpi	8.91557e-08	length polymorphism
UMAG_05703	80	100	conserved	12 dpi	8.10397e-07	none
UMAG_05097	64	100	conserved	4 dpi	1.129e-06	none
UMAG_05173	87	95	conserved	2 dpi	2.08855e-07	none
UMAG_05194	83	99	conserved	2 dpi	1.7454e-07	none
UMAG_05222	79	90	conserved	0.5 dpi	0	none
UMAG_05227	87	100	conserved	2 dpi	2.2545e-07	none
UMAG_05352	77	96	conserved	2 dpi	6.15409e-07	none
UMAG_05366	62	87	conserved	2 dpi	9.22724e-07	none
UMAG_10214	68	100	conserved	0.5 dpi	2.06112e-07	none
UMAG_02381	88	97	conserved	12 dpi	0	none
UMAG_04926	95	100	conserved	0.5 dpi	0	none
UMAG_05046	63	71	conserved	1 dpi	0	none
UMAG_12298	68	95	conserved	12 dpi	_	absence/presence
UMAG_05562	87	99	conserved	6 dpi	4.01279e-07	none
UMAG_05581	98	99	conserved	0.5 dpi	0	none
UMAG_10484	82	99	conserved	4 dpi	0	none
UMAG_03812	86	94	conserved	8 dpi	2.23376e-07	length polymorphism
UMAG_03818	67	96	conserved	0.5 dpi	7.38872e-07	none
UMAG_04171	88	100	conserved	0.5 dpi	0	none
UMAG_11131	59	86	conserved	0.5 dpi	1.57022e-06	none
UMAG_04282	79	100	conserved	0.5 dpi	0	none
UMAG_04318	66	100	conserved	6 dpi	1.50899e-07	none
UMAG_04343	58	100	conserved	4 dpi	5.53363e-07	none
UMAG_04355	78	100	conserved	2 dpi	5.19597e-07	none
UMAG_04383	91	91	conserved	2 dpi	0	none
UMAG_04400	90	100	conserved	0.5 dpi	3.56588e-07	none
UMAG_04407	59	100	conserved	1 dpi	2.01251e-06	length polymorphism
UMAG_04463	83	92	conserved	2 dpi	0	none
UMAG_10540	89	100	conserved	1 dpi	0	none
UMAG_10921	82	92	conserved	2 dpi	2.41862e-07	none
UMAG_00688	84	99	conserved	0.5 dpi	2.35184e-06	none
UMAG_00692	73	92	conserved	0.5 dpi	2.23493e-06	none
UMAG_00715	70	98	conserved	2 dpi	4.27528e-06	none
UMAG_00719	76	100	conserved	1 dpi	0	none
UMAG_00723	66	100	conserved	1 dpi	1.16445e-07	none
UMAG_11173	70	45	conserved	0.5 dpi	7.84109e-07	length polymorphism
UMAG_03487	71	100	conserved	0.5 dpi	0	none
UMAG_11083	93	100	conserved	2 dpi	2.49259e-07	none
UMAG_11187	80	100	conserved	1 dpi	7.89518e-07	none
UMAG_05873	72	100	conserved	0.5 dpi	1.43603e-07	none
UMAG_02254	64	100	conserved	0.5 dpi	0	none
UMAG_11403	91	94	conserved	1 dpi	2.84553e-07	none
UMAG_10831	75	80	conserved	4 dpi	0	none
UMAG_10657	55	72	conserved	1 dpi	5.38656e-07	none
UMAG_05953	61	88	conserved	0.5 dpi	9.76187e-06	length polymorphism
UMAG_10055	81	100	conserved	2 dpi	3.57753e-07	none
UMAG_10067	61	88	conserved	4 dpi	0	none
UMAG_11910	67	100	conserved	12 dpi	1.00664e-07	length polymorphism
UMAG_02072	73	89	conserved	2 dpi	8.85897e-07	none
UMAG_11464	60	89	conserved	1 dpi	4.71447e-07	length polymorphism
UMAG_11483	79	100	conserved	0.5 dpi	1.22315e-06	none
UMAG_02865	71	100	conserved	0.5 dpi	1.00302e-06	none
UMAG_12197	64	100	conserved	2 dpi	0	none
UMAG_02921	86	92	conserved	0.5 dpi	0	none
UMAG_10317	76	53	conserved	0.5 dpi	8.12622e-08	none
UMAG_10342	64	100	conserved	12 dpi	0	none
UMAG_02990	75	99	conserved	0.5 dpi	0	none
UMAG_04145	69	98	conserved	2 dpi	0	none
UMAG_03024	75	100	conserved	0.5 dpi	2.78848e-07	length polymorphism
UMAG_03023	77	100	conserved	0.5 dpi	4.07107e-06	none
UMAG_11407	86	100	conserved	0.5 dpi	_	length polymorphism
UMAG_02560	94	86	conserved	2 dpi	0	none
UMAG_02597	78	100	conserved	6 dpi	2.34379e-07	none
UMAG_02611	72	93	conserved	12 dpi	4.02594e-07	none
UMAG_02615	70	98	conserved	12 dpi	1.16644e-07	none
UMAG_11927	78	99	conserved	12 dpi	6.10627e-07	none
UMAG_02717	60	100	conserved	0.5 dpi	5.54397e-08	none
UMAG_02731	65	98	conserved	1 dpi	9.01688e-08	length polymorphism
UMAG_11728	87	78	conserved	8 dpi	0	none
UMAG_01937	85	100	conserved	1 dpi	5.4247e-07	none
UMAG_01949	71	100	conserved	0.5 dpi	5.759e-07	none
UMAG_01987	68	85	conserved	2 dpi	4.43694e-06	length polymorphism
UMAG_02006	85	100	conserved	1 dpi	1.01627e-06	none
UMAG_01772	83	97	conserved	8 dpi	9.03724e-07	none
UMAG_01786	74	100	conserved	0.5 dpi	1.8652e-07	none
UMAG_01808	69	92	conserved	0.5 dpi	4.17462e-07	none
UMAG_01854	88	98	conserved	0.5 dpi	4.54485e-07	none
UMAG_01855	84	96	conserved	0.5 dpi	1.00509e-06	none
UMAG_01888	80	100	conserved	0.5 dpi	8.61521e-07	none
UMAG_01894	82	99	conserved	1 dpi	0	none
UMAG_10268	85	74	conserved	0.5 dpi	0	none
UMAG_01725	69	100	conserved	0.5 dpi	7.53555e-07	none
UMAG_10816	84	95	conserved	2 dpi	0	none
UMAG_11886	73	99	conserved	0.5 dpi	5.3996e-07	none
UMAG_11654	87	100	conserved	12 dpi	6.05905e-06	none
UMAG_00013	76	93	conserved	0.5 dpi	4.16638e-07	none
UMAG_00041	66	98	conserved	0.5 dpi	1.25494e-07	none
UMAG_00064	72	100	conserved	0.5 dpi	2.56727e-07	none
UMAG_10030	59	100	conserved	2 dpi	1.32673e-06	none
UMAG_00159	89	95	conserved	0.5 dpi	0	none
UMAG_12148	78	100	conserved	0.5 dpi	1.96125e-06	none
UMAG_00271	87	100	conserved	12 dpi	4.5226e-08	none
UMAG_00309	79	100	conserved	0.5 dpi	5.40699e-07	length polymorphism
UMAG_10099	71	91	conserved	2 dpi	0	none
UMAG_00395	86	100	conserved	12 dpi	8.32043e-07	none
UMAG_00480	65	58	conserved	0.5 dpi	4.35049e-07	length polymorphism
UMAG_00534	70	98	conserved	0.5 dpi	5.61254e-07	none
UMAG_11314	64	100	conserved	2 dpi	2.85562e-06	none
UMAG_01377	58	87	conserved	2 dpi	1.10617e-06	length polymorphism
UMAG_03355	89	90	conserved	2 dpi	8.80713e-07	none
UMAG_01289	71	99	conserved	0.5 dpi	1.19344e-06	none
UMAG_01082	72	93	conserved	0.5 dpi	2.19093e-06	none
UMAG_10789	79	100	conserved	0.5 dpi	0	none
UMAG_01018	81	100	conserved	2 dpi	1.06032e-06	none
UMAG_01014	75	99	conserved	6 dpi	7.65918e-06	none
UMAG_01052	74	98	conserved	12 dpi	0	none
UMAG_00904	88	100	conserved	2 dpi	1.34083e-07	length polymorphism
UMAG_12121	76	99	conserved	0.5 dpi	1.02766e-06	none
UMAG_12123	81	99	conserved	0.5 dpi	2.64041e-06	none
UMAG_10565	57	70	conserved	12 dpi	1.37691e-07	none
UMAG_06370	74	82	conserved	12 dpi	0	none
UMAG_06440	63	69	conserved	12 dpi	6.56379e-07	length polymorphism
UMAG_12330	55	95	conserved	2 dpi	2.03578e-07	none
UMAG_06118	81	100	conserved	0.5 dpi	1.49399e-07	none
UMAG_05995	82	83	conserved	6 dpi	1.74593e-07	none
UMAG_05708	82	78	conserved	0.5 dpi	_	absence/presence
UMAG_15076	58	81	conserved	1 dpi	2.69639e-06	none
UMAG_10714	87	100	conserved	8 dpi	1.79439e-06	none
UMAG_10756	59	62	conserved	2 dpi	1.50572e-06	none
UMAG_03642	65	100	conserved	0.5 dpi	2.94296e-06	none
UMAG_04185	58	100	conserved	2 dpi	3.071e-06	none
UMAG_05803	85	96	conserved	8 dpi	2.07562e-07	none
UMAG_03201	68	64	conserved	2 dpi	3.9689e-07	none
UMAG_12226	56	94	conserved	2 dpi	1.51268e-06	none
UMAG_03382	83	100	conserved	8 dpi	9.99111e-07	none
UMAG_03381	80	100	conserved	0.5 dpi	3.96988e-07	none
UMAG_02111	83	100	conserved	0.5 dpi	0	none
UMAG_02529	82	100	conserved	1 dpi	1.21249e-07	none
UMAG_10301	63	84	conserved	12 dpi	1.83432e-06	length polymorphism
UMAG_02652	70	100	conserved	0.5 dpi	0	none
UMAG_01977	60	96	conserved	4 dpi	6.22208e-07	none
UMAG_01820	62	100	conserved	2 dpi	0	none
UMAG_01823	69	100	conserved	0.5 dpi	_	absence/presence
UMAG_01858	85	100	conserved	0.5 dpi	1.04388e-07	none
UMAG_01871	68	99	conserved	0.5 dpi	6.99479e-07	none
UMAG_11895	79	100	conserved	0.5 dpi	1.84472e-06	none
UMAG_11362	57	99	conserved	2 dpi	0	none
UMAG_01734	61	100	conserved	2 dpi	3.10568e-06	none
UMAG_00054	65	98	conserved	2 dpi	1.58753e-07	none
UMAG_00182	76	100	conserved	1 dpi	1.38408e-07	none
UMAG_01422	66	100	conserved	0.5 dpi	0	none
UMAG_01297	74	80	conserved	8 dpi	1.49936e-06	none
UMAG_06456	78	100	conserved	0.5 dpi	1.57749e-06	none
UMAG_04133	80	99	conserved	0.5 dpi	5.58318e-07	none
UMAG_03110	65	100	conserved	1 dpi	0	none
UMAG_02382	69	100	conserved	0.5 dpi	_	absence/presence
UMAG_11107	74	99	conserved	4 dpi	1.84936e-06	none
UMAG_15085	65	97	conserved	0.5 dpi	1.09193e-06	none
UMAG_04915	77	100	conserved	8 dpi	0	none
UMAG_04114	83	100	conserved	0.5 dpi	0	none
UMAG_10493	60	76	conserved	0.5 dpi	8.11129e-07	none
UMAG_03564	62	100	conserved	0.5 dpi	2.57123e-06	none
UMAG_06064	58	100	conserved	0.5 dpi	1.38452e-06	none
UMAG_11183	60	97	conserved	0.5 dpi	1.72779e-06	none
UMAG_04696	85	100	conserved	0.5 dpi	0	none
UMAG_11113	76	97	conserved	12 dpi	5.9527e-07	none
UMAG_04111	66	99	conserved	0.5 dpi	9.50124e-07	none
UMAG_03689	85	100	conserved	0.5 dpi	4.04403e-06	none
UMAG_03076	86	100	conserved	1 dpi	1.64181e-07	length polymorphism
UMAG_01298	57	85	conserved	8 dpi	5.14138e-07	none
UMAG_00466	64	46	conserved	12 dpi	4.3913e-07	length polymorphism
UMAG_03392	75	100	conserved	0.5 dpi	2.27135e-06	none
UMAG_10068	76	100	conserved	0.5 dpi	6.02006e-07	none
UMAG_02196	26	92	diverged	8 dpi	3.15957e-06	none
UMAG_12216	47	74	diverged	2 dpi	1.73977e-06	none
UMAG_12215	44	100	diverged	4 dpi	2.96739e-06	none
UMAG_02136	26	91	diverged	2 dpi	1.99398e-06	none
UMAG_00792	48	97	diverged	2 dpi	9.14146e-07	none
UMAG_11416	32	71	diverged	4 dpi	3.31076e-06	none
UMAG_02535	29	96	diverged	4 dpi	9.49933e-07	none
UMAG_02137	32	54	diverged	2 dpi	4.02775e-07	length polymorphism
UMAG_05295	41	99	diverged	8 dpi	3.22632e-06	length polymorphism
UMAG_10418	27	60	diverged	4 dpi	5.68458e-07	none
UMAG_00628	28	85	diverged	2 dpi	1.07701e-06	none
UMAG_11839	51	100	diverged	8 dpi	1.09579e-06	none
UMAG_03397	28	97	diverged	4 dpi	4.02762e-06	none
UMAG_01237	37	77	diverged	4 dpi	1.62488e-06	none
UMAG_01236	31	99	diverged	4 dpi	7.23759e-07	none
UMAG_02295	28	69	diverged	6 dpi	1.18895e-05	none
UMAG_02296	40	50	diverged	8 dpi	1.20245e-05	none
UMAG_02297	34	86	diverged	8 dpi	3.79078e-06	none
UMAG_02853	38	72	diverged	6 dpi	8.07215e-06	none
UMAG_02852	38	70	diverged	2 dpi	3.25449e-06	length polymorphism
UMAG_03924	52	100	diverged	0.5 dpi	_	length polymorphism
UMAG_05604	44	96	diverged	12 dpi	7.29416e-07	none
UMAG_04342	50	56	diverged	2 dpi	2.20311e-07	length polymorphism
UMAG_03105	29	86	diverged	6 dpi	0	none
UMAG_05926	42	54	diverged	6 dpi	1.97788e-07	none
UMAG_05928	45	99	diverged	4 dpi	9.12554e-07	none
UMAG_02826	50	99	diverged	2 dpi	3.02469e-07	none
UMAG_01695	52	54	diverged	4 dpi	6.39287e-07	none
UMAG_01553	48	99	diverged	0.5 dpi	0	none
UMAG_02473	37	99	diverged	2 dpi	1.15766e-06	none
UMAG_01204	45	100	diverged	12 dpi	4.15626e-06	none
UMAG_02230	37	100	diverged	2 dpi	5.44328e-06	none
UMAG_02231	49	85	diverged	2 dpi	1.18792e-06	none
UMAG_02466	41	64	diverged	2 dpi	1.48825e-06	none
UMAG_04601	38	89	diverged	4 dpi	6.2095e-07	length polymorphism
UMAG_10972	38	78	diverged	8 dpi	3.24818e-07	none
UMAG_04039	39	89	diverged	4 dpi	_	absence/presence
UMAG_11062	43	100	diverged	6 dpi	1.45905e-06	none
UMAG_04815	30	99	diverged	4 dpi	2.87632e-06	none
UMAG_05731	46	100	diverged	4 dpi	0	none
UMAG_12313	52	80	diverged	4 dpi	8.13274e-07	none
UMAG_05781	47	90	diverged	2 dpi	4.48931e-06	none
UMAG_05780	34	82	diverged	2 dpi	1.80801e-07	none
UMAG_05306	37	88	diverged	4 dpi	1.08091e-06	none
UMAG_05312	39	97	diverged	8 dpi	0	none
UMAG_05319	39	99	diverged	4 dpi	3.44635e-07	none
UMAG_00538	50	99	diverged	8 dpi	5.23374e-07	none
UMAG_03749	40	81	diverged	4 dpi	1.02636e-06	none
UMAG_03746	37	80	diverged	8 dpi	0	none
UMAG_03747	28	96	diverged	8 dpi	3.76733e-06	length polymorphism
UMAG_04248	37	99	diverged	0.5 dpi	1.19118e-05	length polymorphism
UMAG_00781	42	94	diverged	2 dpi	_	absence/presence
UMAG_00795	44	88	diverged	8 dpi	5.97955e-06	none
UMAG_05819	34	68	diverged	8 dpi	0	none
UMAG_02293	37	71	diverged	8 dpi	1.33612e-06	none
UMAG_02298	37	84	diverged	12 dpi	1.46383e-06	none
UMAG_02229	32	87	diverged	6 dpi	1.36549e-06	none
UMAG_02239	47	85	diverged	2 dpi	1.84633e-06	none
UMAG_05927	31	63	diverged	6 dpi	1.57948e-07	none
UMAG_05948	32	84	diverged	8 dpi	1.59528e-06	none
UMAG_05930	38	79	diverged	2 dpi	7.13636e-06	none
UMAG_03065	43	100	diverged	0.5 dpi	1.76344e-06	none
UMAG_01985	49	81	diverged	6 dpi	7.21524e-07	none
UMAG_01997	53	96	diverged	0.5 dpi	1.60561e-06	none
UMAG_02011	35	96	diverged	8 dpi	2.80473e-06	none
UMAG_01689	47	81	diverged	4 dpi	_	absence/presence
UMAG_01690	50	82	diverged	2 dpi	1.77569e-05	none
UMAG_00104	38	93	diverged	0.5 dpi	9.79123e-07	none
UMAG_01299	52	100	diverged	2 dpi	4.65139e-07	none
UMAG_03744	36	79	diverged	2 dpi	3.89712e-06	length polymorphism
UMAG_03650	37	45	diverged	6 dpi	1.46896e-05	none
UMAG_10554	47	98	diverged	4 dpi	6.09353e-06	none
UMAG_11060	26	80	diverged	2 dpi	0	none
UMAG_03748	37	100	diverged	2 dpi	0	none
UMAG_02540	43	77	diverged	2 dpi	1.07724e-06	none
UMAG_01241	51	95	diverged	2 dpi	0	none
UMAG_00032	45	100	diverged	8 dpi	2.0885e-06	none
UMAG_11193	35	94	diverged	2 dpi	8.82206e-07	length polymorphism
UMAG_10553	38	97	diverged	4 dpi	3.30587e-06	length polymorphism
UMAG_05300	45	97	diverged	2 dpi	5.53844e-06	none
UMAG_05301	52	88	diverged	4 dpi	1.98215e-05	length polymorphism
UMAG_05302	46	100	diverged	2 dpi	1.64222e-06	none
UMAG_05303	46	95	diverged	2 dpi	4.34197e-06	none
UMAG_10556	33	81	diverged	2 dpi	0	none
UMAG_05314	33	79	diverged	6 dpi	9.28204e-07	none
UMAG_04038	32	91	diverged	6 dpi	1.11471e-06	none
UMAG_03751	48	99	diverged	4 dpi	2.46723e-06	none
UMAG_03154	32	59	diverged	12 dpi	_	absence/presence
UMAG_02854	31	82	diverged	4 dpi	1.49041e-06	none
UMAG_02533	36	85	diverged	4 dpi	4.78475e-06	none
UMAG_11417	38	94	diverged	2 dpi	1.4255e-06	none
UMAG_02294	31	92	diverged	8 dpi	_	length polymorphism
UMAG_02299	40	66	diverged	4 dpi	5.1165e-07	none
UMAG_01375	40	72	diverged	4 dpi	0	none
UMAG_00027	46	98	diverged	4 dpi	0	none
UMAG_05929	49	75	diverged	4 dpi	5.43587e-06	none
UMAG_05305	39	65	diverged	6 dpi	2.87397e-06	none
UMAG_02538	32	96	diverged	4 dpi	1.35446e-06	none
UMAG_01301	38	86	diverged	2 dpi	0	none
UMAG_06181	_	_	paralog	2 dpi	0	none
UMAG_11250	_	_	paralog	4 dpi	5.13644e-07	none
UMAG_06180	_	_	paralog	4 dpi	_	absence/presence
UMAG_06126	_	_	paralog	4 dpi	5.95538e-06	length polymorphism
UMAG_06179	_	_	paralog	4 dpi	9.84317e-07	none
UMAG_06178	_	_	paralog	4 dpi	5.02148e-06	none
UMAG_03753	_	_	paralog	4 dpi	1.90437e-06	length polymorphism
UMAG_03752	_	_	paralog	6 dpi	2.08026e-06	none
UMAG_02135	_	_	paralog	2 dpi	1.27167e-06	none
UMAG_00558	_	_	paralog	2 dpi	6.15064e-07	none
UMAG_01302	_	_	paralog	4 dpi	0	none
UMAG_00793	_	_	paralog	2 dpi	2.20578e-06	none
UMAG_11444	_	_	paralog	12 dpi	1.30218e-06	none
UMAG_11002	_	_	paralog	12 dpi	2.43982e-06	none
UMAG_11443	_	_	paralog	4 dpi	2.24338e-06	none
UMAG_02138	_	_	paralog	2 dpi	1.09016e-06	none
UMAG_11377	_	_	paralog	2 dpi	5.96221e-08	none
UMAG_01796	_	_	paralog	2 dpi	2.82749e-06	none
UMAG_11305	_	_	paralog	6 dpi	3.21413e-06	none
UMAG_11070	_	_	paralog	1 dpi	3.47563e-07	none
UMAG_03202	_	_	paralog	2 dpi	0	none
UMAG_10403	_	_	paralog	4 dpi	0	none
UMAG_03112	_	_	paralog	0.5 dpi	2.83699e-07	none
UMAG_00822	_	_	paralog	8 dpi	8.58363e-06	none
UMAG_01130	_	_	paralog	2 dpi	_	absence/presence
UMAG_05932	_	_	paralog	2 dpi	1.42831e-06	none
UMAG_11111	_	_	paralog	0.5 dpi	7.42402e-07	none
UMAG_02851	_	_	paralog	2 dpi	1.11657e-06	none
UMAG_04085	_	_	paralog	6 dpi	_	absence/presence
UMAG_15053	_	_	paralog	0.5 dpi	1.28855e-07	length polymorphism
UMAG_02119	_	_	paralog	4 dpi	1.37459e-06	none
UMAG_01240	_	_	paralog	2 dpi	9.95007e-07	none
UMAG_01239	_	_	paralog	2 dpi	6.83284e-06	none
UMAG_05318	_	_	paralog	4 dpi	0	none
UMAG_03231	_	_	paralog	4 dpi	_	absence/presence
UMAG_03232	_	_	paralog	8 dpi	5.64506e-07	none
UMAG_01235	_	_	paralog	6 dpi	1.86683e-06	none
UMAG_05931	_	_	paralog	12 dpi	0	none
UMAG_04086	_	_	paralog	0.5 dpi	_	absence/presence
UMAG_00831	_	_	paralog	0.5 dpi	0	none
UMAG_03745	_	_	paralog	2 dpi	3.52251e-06	length polymorphism
UMAG_03750	_	_	paralog	2 dpi	4.4705e-06	none
UMAG_11415	_	_	paralog	6 dpi	2.45765e-06	none
UMAG_05310	_	_	paralog	4 dpi	0	none
UMAG_05309	_	_	paralog	12 dpi	2.5156e-06	length polymorphism
UMAG_12258	_	_	paralog	6 dpi	1.4216e-06	none
UMAG_02813	_	_	paralog	1 dpi	1.27713e-06	none
UMAG_05072	_	_	paralog	12 dpi	7.78654e-07	none
UMAG_10012	_	_	no ortholog	0.5 dpi	4.71997e-05	length polymorphism
UMAG_00063	68	22	no ortholog	1 dpi	5.13967e-07	length polymorphism
UMAG_10115	_	_	no ortholog	2 dpi	0	none
UMAG_00629	_	_	no ortholog	2 dpi	6.0124e-07	none
UMAG_00664	_	_	no ortholog	2 dpi	1.47174e-07	length polymorphism
UMAG_00823	_	_	no ortholog	1 dpi	2.83013e-06	none
UMAG_11637	_	_	no ortholog	1 dpi	_	absence/presence
UMAG_11242	_	_	no ortholog	0.5 dpi	1.15796e-05	none
UMAG_01238	_	_	no ortholog	4 dpi	2.32435e-06	none
UMAG_01300	_	_	no ortholog	2 dpi	2.73134e-06	none
UMAG_10233	_	_	no ortholog	4 dpi	_	absence/presence
UMAG_01334	63	36	no ortholog	6 dpi	6.70952e-07	length polymorphism
UMAG_01513	93	10	no ortholog	0.5 dpi	_	absence/presence
UMAG_01778	46	31	no ortholog	12 dpi	2.3221e-05	length polymorphism
UMAG_01779	_	_	no ortholog	0.5 dpi	0	length polymorphism
UMAG_11775	_	_	no ortholog	0.5 dpi	1.6288e-05	none
UMAG_05104	76	34	no ortholog	0.5 dpi	_	absence/presence
UMAG_06315	_	_	no ortholog	4 dpi	0	none
UMAG_02139	_	_	no ortholog	2 dpi	3.23123e-07	none
UMAG_02140	_	_	no ortholog	2 dpi	1.35234e-06	none
UMAG_02141	_	_	no ortholog	2 dpi	4.20618e-06	none
UMAG_02193	_	_	no ortholog	8 dpi	3.4559e-06	none
UMAG_02194	_	_	no ortholog	2 dpi	5.07628e-06	none
UMAG_12098	_	_	no ortholog	0.5 dpi	5.27754e-06	none
UMAG_10076	_	_	no ortholog	6 dpi	1.64533e-06	none
UMAG_02474	_	_	no ortholog	2 dpi	_	absence/presence
UMAG_11921	_	_	no ortholog	0.5 dpi	0	none
UMAG_11729	_	_	no ortholog	4 dpi	2.47526e-07	none
UMAG_11484	_	_	no ortholog	6 dpi	0	length polymorphism
UMAG_02925	52	17	no ortholog	2 dpi	4.92918e-06	length polymorphism
UMAG_11940	_	_	no ortholog	8 dpi	0	none
UMAG_03046	_	_	no ortholog	8 dpi	2.48807e-06	none
UMAG_03274	55	33	no ortholog	2 dpi	1.47412e-07	length polymorphism
UMAG_03313	_	_	no ortholog	2 dpi	_	absence/presence
UMAG_03314	_	_	no ortholog	2 dpi	_	absence/presence
UMAG_12235	_	_	no ortholog	1 dpi	0	none
UMAG_12238	_	_	no ortholog	0.5 dpi	0	none
UMAG_10476	_	_	no ortholog	1 dpi	6.44021e-07	none
UMAG_10501	_	_	no ortholog	0.5 dpi	_	absence/presence
UMAG_04027	_	_	no ortholog	0.5 dpi	_	absence/presence
UMAG_12253	_	_	no ortholog	12 dpi	1.61932e-05	none
UMAG_10416	_	_	no ortholog	0.5 dpi	7.12518e-07	none
UMAG_12257	_	_	no ortholog	2 dpi	0	none
UMAG_04557	_	_	no ortholog	0.5 dpi	2.61245e-06	none
UMAG_12015	_	_	no ortholog	1 dpi	3.01606e-07	none
UMAG_04698	_	_	no ortholog	0.5 dpi	1.38389e-07	none
UMAG_12281	_	_	no ortholog	2 dpi	1.42532e-05	none
UMAG_05495	80	34	no ortholog	6 dpi	2.09853e-06	length polymorphism
UMAG_05294	_	_	no ortholog	1 dpi	2.35177e-06	none
UMAG_12302	_	_	no ortholog	1 dpi	1.37583e-06	none
UMAG_10557	_	_	no ortholog	2 dpi	2.02661e-06	none
UMAG_05317	_	_	no ortholog	2 dpi	7.60717e-06	none
UMAG_05799	_	_	no ortholog	8 dpi	4.67562e-06	none
UMAG_11020	_	_	no ortholog	1 dpi	0	none
UMAG_12030	_	_	no ortholog	1 dpi	8.26623e-06	none
UMAG_06113	_	_	no ortholog	4 dpi	2.95544e-06	none
UMAG_06127	_	_	no ortholog	2 dpi	1.31677e-06	none
UMAG_06128	_	_	no ortholog	12 dpi	5.53973e-07	length polymorphism
UMAG_06146	_	_	no ortholog	12 dpi	5.75791e-07	none
UMAG_06222	_	_	no ortholog	2 dpi	4.86692e-07	none
UMAG_06223	_	_	no ortholog	2 dpi	4.44958e-06	none
UMAG_11813	_	_	no ortholog	0.5 dpi	_	absence/presence
UMAG_11420	_	_	no ortholog	6 dpi	0	none
UMAG_03138	49	39	no ortholog	12 dpi	0	none
UMAG_12217	_	_	no ortholog	4 dpi	0	none
UMAG_04035	_	_	no ortholog	4 dpi	1.15173e-05	none
UMAG_11058	_	_	no ortholog	8 dpi	3.78262e-06	none
UMAG_04040	_	_	no ortholog	4 dpi	1.16118e-06	none
UMAG_11979	_	_	no ortholog	2 dpi	_	absence/presence
UMAG_04777	_	_	no ortholog	6 dpi	_	absence/presence
UMAG_10555	_	_	no ortholog	8 dpi	2.83323e-06	none
UMAG_05308	_	_	no ortholog	4 dpi	1.14717e-06	none
UMAG_06221	54	39	no ortholog	6 dpi	1.11447e-06	none
UMAG_00236	_	_	no ortholog	6 dpi	_	absence/presence
UMAG_02192	46	34	no ortholog	8 dpi	3.96412e-06	none
UMAG_02537	_	_	no ortholog	12 dpi	4.29049e-07	none
UMAG_11094	_	_	no ortholog	4 dpi	1.7104e-06	length polymorphism
UMAG_04033	_	_	no ortholog	8 dpi	0	none
UMAG_04315	_	_	no ortholog	6 dpi	0	none
UMAG_05027	_	_	no ortholog	4 dpi	1.08653e-05	length polymorphism
UMAG_05311	_	_	no ortholog	4 dpi	5.59122e-06	none
UMAG_05824	_	_	no ortholog	4 dpi	5.15754e-06	none
UMAG_06112	_	_	no ortholog	4 dpi	_	absence/presence
UMAG_01202	_	_	no ortholog	12 dpi	6.42956e-06	none
UMAG_10278	_	_	no ortholog	6 dpi	7.63093e-06	none
UMAG_02786	_	_	no ortholog	12 dpi	_	absence/presence
UMAG_05026	46	30	no ortholog	4 dpi	1.145e-06	length polymorphism
UMAG_01842	_	_	no ortholog	8 dpi	_	absence/presence
UMAG_10193	_	_	no ortholog	6 dpi	3.0587e-05	length polymorphism
UMAG_02756	_	_	no ortholog	8 dpi	4.64565e-06	none
UMAG_03586	_	_	no ortholog	8 dpi	0	none
UMAG_11980	_	_	no ortholog	0.5 dpi	_	absence/presence
UMAG_00278	_	_	no ortholog	12 dpi	7.74801e-06	none
UMAG_04096	_	_	no ortholog	12 dpi	8.07291e-06	none
